# Vegetative phase change in *Populus tremula x alba*

**DOI:** 10.1101/2020.06.21.163469

**Authors:** Erica H. Lawrence, Aaron R. Leichty, Erin E. Doody, Cathleen Ma, Steven H. Strauss, R. Scott Poethig

## Abstract

- Plants transition through juvenile and adult phases of vegetative development in a process known as vegetative phase change (VPC). In poplars (genus *Populus*) the differences between these stages are subtle, making it difficult to determine when this transition occurs. Previous studies of VPC in poplars have relied on plants propagated *in vitro*, leaving the natural progression of this process unknown.
- We examined developmental morphology of seed-grown and *in vitro* derived *Populus tremula x alba* (clone 717-1B4), and compared the phenotype of these, to transgenics with manipulated miR156 expression, the master regulator of VPC.
- In seed-grown plants, most traits changed from node-to-node during the first 3 months of development but remained constant after node 25. Many traits remained unchanged in clones over-expressing miR156, or were enhanced when miR156 was lowered, demonstrating their natural progression is regulated by the miR156/SPL pathway. The characteristic leaf fluttering of *Populus* is one of these miR156-regulated traits.
- Vegetative development in plants grown from culture mirrored that of seed-grown plants, allowing direct comparison between plants often used in research and those found in nature. These results provide a foundation for further research on the role of VPC in the ecology and evolution of this economically important genus.
