## Supplemental Tables for "Vegetative phase change in *Populus tremula x alba*"

### Sheet: Sheet1
Table S1. Transformation Constructs
Transgenic Line	Construct	Assembly notes
Ubi:MIM156 Line 84	p35S:BAR; pUbi10:MIM156	Feng et al., 2016, pCambia 3300 backbone
Ubi:MIM156 Line 22	pNOS:BAR; pUbi10:MIM156-AtuOCS; pAtuMAS:mCherry-AtuOCS	Position 1: pICSL70005, Position 2: amplicons (see primers below) + pICH41432, Position 3: pICH85281 + pICSL80007 + pICH41432
Ubi10:MIR156a Line 40	p35S:BAR; pUbi10:MIR156a	Feng et al., 2016, pCambia 3300 backbone
Ubi10:MIR156a Line 78	35S:BAR; pUbi10:MIR156a	Feng et al., 2016, pCambia 3300 backbone
Table S2. Primer sequences
Primer	Gene/Purpose	Sequence
miR156_Forward	miR156 qPCR	GCGGCGTTGACAGAAGAGAGT
miR157_Forward	miR157 qPCR	GCGGCGTTGACAGAAGATAGA
miR159_Forward	miR159 qPCR	GCGGCGTTTGGATTGAAGGGA
miR156/7_RT_primer	miR156/7 reverse transcription	GTTGGCTCTGGTGCAGGGTCCGAGGTATTCGCACCAGAGCCAACGTGCTC
miR159_RT_primer	miR159 reverse transcription	GTTGGCTCTGGTGCAGGGTCCGAGGTATTCGCACCAGAGCCAACTAGAGC
URP	universal reverse for smRNA qPCR	GTGCAGGGTCCGAGGT
proUbi10_GG_L-1_F1	Domesticating and cloning AthUBIQUITIN10 promoter into level -1 of Golden Gate	TTGGTCTCAACATGGAGAAGCTTGTCGACGAGTCAG
proUbi10_GG_L-1_R1		TTGGTCTCAATCGATCTAAGATTAACAGAATCTAAAC
proUbi10_GG_L-1_F2		TTGGTCTCACGATGACGATTTTCTGGG
proUbi10_GG_L-1_R2		TTGGTCTCAACAACATTACTAGTCTGTTAATCAGAAAAACTCAG
MIM_GG_L0_F1	Cloning IPS1-derived mimicry sequence into level 0 of Golden Gate, not specific to MIM156	TTGAAGACAAAATGAAGAAAAATGGCCATCCCCTAG
MIM_GG_L0_R1		TTGAAGACAAAAGCGAGGAATTCACTATAAAGAGAATC
717_1_F1	PtCDC2 qPCR	ATTCCCCAAGTGGCCTTCTAAG
717_1_R1	PtCDC2 qPCR	TATTCATGCTCCAAAGCACTCC
717_2_F1	PtACT2 qPCR	TTCTACAAGTGCTTTGATGGTGAGTTC
717_2_R1	PtACT2 qPCR	CTATTCGATACATAGAAGATCAGAATGTTC
717_3_F1	PtSPL4 qPCR	AGGAAGCTGCTGTGGAAACAACAAG
717_3_R1	PtSPL4 qPCR	TTCCCATTACTCCCAATACACCATTTG
717_4_F1	PtSPL7 qPCR	GCTGGTTTGACACCTCTTCACATTG
717_4_R1	PtSPL7 qPCR	AGCGAGCATAATCTTCAGGTGTGAAG
717_6_F1	PtSPL24 qPCR*	ATGCTAAGGCTCAGGTTGTGCTTGTAG
717_6_R1	PtSPL24 qPCR*	ATTCTTCCTTCGCCTCTCATTGTGTC
Poplar_12_F1	PtSPL24 qPCR*	CAGCTAATCTGACTGATGCAAAGC
Poplar_12_R1	PtSPL24 qPCR*	GGCAAAACCTCTGCCTAATTCC
717_7_F1	PtSPL23 qPCR	CCATAAACGCCATAAGGTGTGTGAG
717_7_R1	PtSPL23 qPCR	TCCGGCAACTCCTTTTGCTGTCATC
Ubi10_F1	Validation of transgene insertion, set 1	GCGTGTAAACAACGCTCAATAC
Ubi10_MIM156_R1	Validation of transgene insertion, set 1	GAACCGAAGCTTGACAGAAGA
Ubi10_miR156a_R1	Validation of transgene insertion, set 1	GCTCACTCTCTTCTGTCAGTTT
Ubi10_F2	Validation of transgene insertion, set 2	CGATTTGTGATTTCTATCTAGATCTG
Ubi10_MIM156_R2	Validation of transgene insertion, set 2	GCTTTCCTTACATGAACACAAAACC
Ubi10_miR156a_R2	Validation of transgene insertion, set 2	CTTCTTACCTTAATATGGAGATAACC
3RACE_AP1	mRNA reverse transcription	GCTCGCGAGCGCGTTTAAACGCGCACGCGTTTTTTTTTTTTTTTTTTVN
Poly T	mRNA reverse transcription	TTTTTTTTTTTTTTTTTTTTT
*These primer sets target the same gene, PtSPL24, the set named 717_6 was used on very young 717-1B4 lines during transformation confirmation while the set named Poplar_12 was used on samples from nodes 15 and 25, and seed-grown plants
